# A Single-Cell and Spatial 3D Multi-omic Atlas of Developing Human Basal Ganglia and Inhibitory Neurons

**DOI:** 10.64898/2026.01.28.702385

**Authors:** Matthew G. Heffel, Heng Xu, Oier Pastor-Alonso, Xinzhe Li, Mohammad S. Baig, Rayyan Irfan Ghoor, Runjia Li, Colin Kern, Joonho Kum, Yi Zhang, Jon Paino, Min Jen Tsai, Chu-Yi Tai, Grant Tucker, Zoey Zhao, Angie Hou, Zachary von Behren, Mohini Bhade, Siqian Li, Kadellyn Sandoval, Jessica Scholes, Felicia Codrea, Jeffrey Calimlim, Emma K. Liao, Gwyneth Leung, JaeYeon Kim, Eleazar Eskin, Jonathan Flint, Jennifer A. Cotter, Bogdan Pasaniuc, Bogdan Bintu, Quan Zhu, Eran A. Mukamel, Jason Ernst, Mercedes F. Paredes, Chongyuan Luo

## Abstract

The human basal ganglia (BG), subcortical nuclei fundamental to motor regulation and cognitive modulation, is constructed from neurons produced during gestation in the adjacent ganglionic eminences (GEs). GEs are transient structures in the ventral prenatal brain that also generate GABAergic inhibitory neurons which migrate to destinations in the BG, cortex and other destinations. This study aims to elucidate the epigenomic and 3D-genomic dynamics involved in the specification and maturation of GEs and GE-derived neurons, using single-nucleus methyl-3C sequencing (snm3C-seq), highly-multiplexed spatial transcriptomics, and chromatin+RNA single-molecule imaging. Our multi-modal data support a heterogeneous temporal progression across GE subregions, with the lateral GE (LGE) showing declining neurogenic activity in mid-gestation and caudal GE (CGE) exhibiting ongoing developmental progression through infancy. We identified regulatory programs that specify subtypes of BG principal cells, medium spiny neurons (MSN), via synchronized maturation of the 3D-epigenome. In infant brains, we found a transient short-range enriched (SE) chromatin conformation during the transition between oligodendrocyte progenitors (OPCs) and oligodendrocytes (ODCs), and a temporary shift toward Long-range Enriched (LE) chromatin conformation in projection neurons, extending previous works showing the differentiation of neurons and glial cells is associated with permanent SE and LE conformation, respectively. Lastly, we found that gene regulatory regions active in MSNs were enriched in loci associated with genetic risk for neuropsychiatric disease. Our study delineates the highly complex, lineage-specific 3D genomic dynamics in ventral progenitors and basal ganglia populations of the perinatal human brain.

**Highlights:**

- Joint 3D genome and DNA methylome analysis of ventral brain progenitor zones
- Heterogeneous developmental progressions of the ganglionic eminences
- Distinct development dynamics and regulatory landscape of MSNs and interneurons
- Transient remodeling of the 3D-genome in neurons and oligodendrocyte progenitors
