## Supplementary material for "A Single-Cell and Spatial 3D Multi-omic Atlas of Developing Human Basal Ganglia and Inhibitory Neurons": Table S1

### Sheet: Donors
Table S1 Human Brain Specimen used in this study
Sample ID	Gestational Age Value (weeks)	Postnatal Age Value (Days)	Age Group	Sex	Source	Post-mortem interval (PMI)	RNA integrity number (RIN)	Neuropathology Diagnosis
UCSF 2301	23		Mid-Gestation	Female	UCSF	<24		Control
UCSF 2302	23		Mid-Gestation	Female	UCSF	<24		Control
UCSF 2303	22		Mid-Gestation	Male	UCSF	<24		Control
4267	33	9	Late-Gestation	Female	NeuroBioBank	14		Control
6145	42	0	Late-Gestation	Male	NeuroBioBank	24		Control
6419	40	33	1-month	Male	NeuroBioBank	29	8.5	Control
4438	39	42	1-month	Male	NeuroBioBank	21	9.9	Control
4285		212	4-7 months	Female	NeuroBioBank	16	7.4	Control
4458		225	4-7 months	Female	NeuroBioBank	14	7.7	Control
GW = Gestational week

### Sheet: UCSF 2301
NHash ID	Local Name	Tissue Sample Type	Tissue Species	Tissue Sample Structure	Tissue Structure Code	Tissue Structure Acronym
TI-ZWNM681095	UCSF-2301-Sec2-ROI-3-A NHash ID: TI-ZWNM681095	Block	NCBITaxon:9606 (Homo sapiens-human)	caudate nucleus, putamen, globus pallidus	DHBA:10334, DHBA:10338, DHBA:10342	Ca, Pu, GP
TI-RNKE119708	UCSF-2301-Sec2-ROI-4-A NHash ID: TI-RNKE119708	Block	NCBITaxon:9606 (Homo sapiens-human)	frontal neocortex	DHBA:10161	FCx
TI-USRH138622	UCSF-2301-Sec2-ROI-5-A NHash ID: TI-USRH138622	Block	NCBITaxon:9606 (Homo sapiens-human)	postcentral gyrus, insular neocortex	DHBA:12132, DHBA:10288	PoCG, ICx
TI-BZTG635667	UCSF-2301-Sec2-ROI-6-A NHash ID: TI-BZTG635667	Block	NCBITaxon:9606 (Homo sapiens-human)	temporal neocortex	DHBA:10235	TCx
TI-DZWQ306608	UCSF-2301-Sec2-ROI-1-A NHash ID: TI-DZWQ306608	Block	NCBITaxon:9606 (Homo sapiens-human)	lateral ventricles, cingulate neocortex	DHBA:10596, DHBA:10277	LV, CCx
TI-HGCZ425197	UCSF-2301-Sec2-ROI-2-A NHash ID: TI-HGCZ425197	Block	NCBITaxon:9606 (Homo sapiens-human)	medial ganglionic eminence, lateral ganglionic eminence	DHBA:10550, DHBA:10551	MGE, LGE
TI-BBQN466283	UCSF-2301-Sec2-ROI-3-B NHash ID: TI-BBQN466283	Block	NCBITaxon:9606 (Homo sapiens-human)	caudate nucleus, putamen, globus pallidus	DHBA:10334, DHBA:10338, DHBA:10342	Ca, Pu, GP
TI-AOWM828822	UCSF-2301-Sec2-ROI-4-B NHash ID: TI-AOWM828822	Block	NCBITaxon:9606 (Homo sapiens-human)	frontal neocortex	DHBA:10161	FCx
TI-RRGD974183	UCSF-2301-Sec2-ROI-5-B NHash ID: TI-RRGD974183	Block	NCBITaxon:9606 (Homo sapiens-human)	postcentral gyrus, insular neocortex	DHBA:12132, DHBA:10288	PoCG, ICx
TI-IGGV794512	UCSF-2301-Sec2-ROI-6-B NHash ID: TI-IGGV794512	Block	NCBITaxon:9606 (Homo sapiens-human)	temporal neocortex	DHBA:10235	TCx
TI-PGFB381906	UCSF-2301-Sec2-ROI-1-B NHash ID: TI-PGFB381906	Block	NCBITaxon:9606 (Homo sapiens-human)	lateral ventricles, cingulate neocortex	DHBA:10596, DHBA:10277	LV, CCx
TI-PQNO751517	UCSF-2301-Sec2-ROI-2-B NHash ID: TI-PQNO751517	Block	NCBITaxon:9606 (Homo sapiens-human)	medial ganglionic eminence, lateral ganglionic eminence	DHBA:10550, DHBA:10551	MGE, LGE
TI-THPF840229	UCSF-2301-Sec2-ROI-J NHash ID: TI-THPF840229	Block	NCBITaxon:9606 (Homo sapiens-human)	caudate nucleus, putamen, globus pallidus, medial ganglionic eminence, lateral ganglionic eminence, lateral ventricles	DHBA:10334, DHBA:10338, DHBA:10342, DHBA:10550, DHBA:10551, DHBA:10596	Ca, Pu, GP, MGE, LGE, LV
TI-FNDQ987673	UCSF2301-Sec2-ROI-3L NHash ID: TI-FNDQ987673	Block	NCBITaxon:9606 (Homo sapiens-human)	caudate nucleus, putamen, globus pallidus, medial ganglionic eminence, lateral ganglionic eminence, lateral ventricles	DHBA:10334, DHBA:10338, DHBA:10342, DHBA:10550, DHBA:10551, DHBA:10596	Ca, Pu, GP, MGE, LGE, LV
TI-BSEC490100	UCSF2301-Sec2-ROI-5J NHash ID: TI-BSEC490100	Block	NCBITaxon:9606 (Homo sapiens-human)	caudate nucleus, putamen, globus pallidus, medial ganglionic eminence, lateral ganglionic eminence, lateral ventricles	DHBA:10334, DHBA:10338, DHBA:10342, DHBA:10550, DHBA:10551, DHBA:10596	Ca, Pu, GP, MGE, LGE, LV
TI-VCNU326762	UCSF2301-Sec2-ROI-4H NHash ID: TI-VCNU326762	Block	NCBITaxon:9606 (Homo sapiens-human)	caudate nucleus, putamen, globus pallidus, medial ganglionic eminence, lateral ganglionic eminence, lateral ventricles	DHBA:10334, DHBA:10338, DHBA:10342, DHBA:10550, DHBA:10551, DHBA:10596	Ca, Pu, GP, MGE, LGE, LV
TI-JVTT255831	UCSF2301-Sec2-ROI-3D NHash ID: TI-JVTT255831	Block	NCBITaxon:9606 (Homo sapiens-human)	caudate nucleus, putamen, globus pallidus	DHBA:10334, DHBA:10338, DHBA:10342	Ca, Pu, GP
TI-VWTU314567	UCSF2301-Sec3-ROI-2B NHash ID: TI-VWTU314567	Block	NCBITaxon:9606 (Homo sapiens-human)	amygdaloid complex	DHBA:10361	AMY
TI-RYVM747784	UCSF2301-Sec1-ROI-1A NHash ID: TI-RYVM747784	Block	NCBITaxon:9606 (Homo sapiens-human)	dorsolateral prefrontal cortex	DHBA:10173	DFC
TI-JGHY483528	UCSF2301-Sec3-ROI-1A NHash ID: TI-JGHY483528	Block	NCBITaxon:9606 (Homo sapiens-human)	cingulate neocortex, corpus callosum, ventricular zone, lateral ganglionic eminence	DHBA:10277, DHBA:10561, DHBA:10542, DHBA:10551	CCx, cc, VZ, LGE
TI-AXRK912115	UCSF2301-Sec1-ROI-1B NHash ID: TI-AXRK912115	Block	NCBITaxon:9606 (Homo sapiens-human)	ventrolateral prefrontal cortex	DHBA:10185	VFC
TI-JYXE833790	UCSF2301-Sec2-ROI-5K NHash ID: TI-JYXE833790	Block	NCBITaxon:9606 (Homo sapiens-human)	insular neocortex, temporal neocortex	DHBA:10288, DHBA:10235	ICx, TCx
TI-ZONU623310	UCSF2301-Sec2-ROI-4G NHash ID: TI-ZONU623310	Block	NCBITaxon:9606 (Homo sapiens-human)	frontal neocortex, cingulate neocortex, postcentral gyrus	DHBA:10161, DHBA:10277, DHBA:12132	FCx, CCx, PoCG
TI-VCNU841172	UCSF2301-Sec2-ROI-3E NHash ID: TI-VCNU841172	Block	NCBITaxon:9606 (Homo sapiens-human)	caudate nucleus, putamen, globus pallidus	DHBA:10334, DHBA:10338, DHBA:10342	Ca, Pu, GP
TI-ZMJK618885	UCSF2301-Sec2-ROI-3G NHash ID: TI-ZMJK618885	Block	NCBITaxon:9606 (Homo sapiens-human)	caudate nucleus, putamen, globus pallidus, medial ganglionic eminence, lateral ganglionic eminence, lateral ventricles	DHBA:10334, DHBA:10338, DHBA:10342, DHBA:10550, DHBA:10551, DHBA:10596	Ca, Pu, GP, MGE, LGE, LV

### Sheet: UCSF 2302
NHash ID	Local Name	Tissue Sample Type	Tissue Species	Tissue Sample Structure	Tissue Structure Code	Tissue Structure Acronym
TI-PREB745823	UCSF-2302-Sec4-ROI-1-B NHash ID: TI-PREB745823	Block	NCBITaxon:9606 (Homo sapiens-human)	putamen, globus pallidus, caudate nucleus	DHBA:10338, DHBA:10342, DHBA:10334	Pu, GP, Ca
TI-MKMZ613192	UCSF-2302-Sec4-ROI-2-B NHash ID: TI-MKMZ613192	Block	NCBITaxon:9606 (Homo sapiens-human)	temporal neocortex	DHBA:10235	TCx
TI-HOZG290972	UCSF-2302-Sec4-ROI-3-B NHash ID: TI-HOZG290972	Block	NCBITaxon:9606 (Homo sapiens-human)	thalamus	DHBA:10390	THM
TI-DZWI104697	UCSF-2302-Sec4-ROI-4-B NHash ID: TI-DZWI104697	Block	NCBITaxon:9606 (Homo sapiens-human)	amygdaloid complex	DHBA:10361	AMY
TI-FCDA575536	UCSF-2302-Sec4-ROI-3-A NHash ID: TI-FCDA575536	Block	NCBITaxon:9606 (Homo sapiens-human)	thalamus	DHBA:10390	THM
TI-KEKY364030	UCSF-2302-Sec4-ROI-4-A NHash ID: TI-KEKY364030	Block	NCBITaxon:9606 (Homo sapiens-human)	amygdaloid complex	DHBA:10361	AMY
TI-UHEY931674	UCSF2302-Sec4-ROI-1C NHash ID: TI-UHEY931674	Block	NCBITaxon:9606 (Homo sapiens-human)	putamen, globus pallidus, caudate nucleus	DHBA:10338, DHBA:10342, DHBA:10334	Pu, GP, Ca
TI-ZONU581190	UCSF2302-Sec5-ROI-1B NHash ID: TI-ZONU581190	Block	NCBITaxon:9606 (Homo sapiens-human)	lateral ventricles	DHBA:10596	LV
TI-HTRU202971	UCSF2302-Sec5-ROI-B1 NHash ID: TI-HTRU202971	Block	NCBITaxon:9606 (Homo sapiens-human)	lateral ventricles	DHBA:10596	LV
TI-LAZG653430	UCSF2302-Sec5-ROI-1D NHash ID: TI-LAZG653430	Block	NCBITaxon:9606 (Homo sapiens-human)	putamen	DHBA:10338	Pu

### Sheet: UCSF 2303
NHash ID	Local Name	Tissue Sample Type	Tissue Species	Tissue Sample Structure	Tissue Structure Code	Tissue Structure Acronym
TI-YWWL476782	UCSF-2303-Sec2-ROI-3-D NHash ID: TI-YWWL476782	Block	NCBITaxon:9606 (Homo sapiens-human)	frontal neocortex, lateral ventricles, cingulate neocortex, lateral ganglionic eminence, caudate nucleus, postcentral gyrus	DHBA:10161, DHBA:10596, DHBA:10277, DHBA:10551, DHBA:10334, DHBA:12132	FCx, LV, CCx, LGE, Ca, PoCG
TI-BYPO140453	UCSF-2303-Sec2-ROI-7-D NHash ID: TI-BYPO140453	Block	NCBITaxon:9606 (Homo sapiens-human)	frontal neocortex, lateral ventricles, cingulate neocortex, lateral ganglionic eminence, caudate nucleus, postcentral gyrus	DHBA:10161, DHBA:10596, DHBA:10277, DHBA:10551, DHBA:10334, DHBA:12132	FCx, LV, CCx, LGE, Ca, PoCG
TI-YMUK931572	UCSF-2303-Sec2-ROI-3-V NHash ID: TI-YMUK931572	Block	NCBITaxon:9606 (Homo sapiens-human)	insular neocortex, medial ganglionic eminence, putamen, globus pallidus, temporal neocortex	DHBA:10288, DHBA:10550, DHBA:10338, DHBA:10342, DHBA:10235	ICx, MGE, Pu, GP, TCx
TI-ICBP283316	UCSF-2303-Sec2-ROI-7-V NHash ID: TI-ICBP283316	Block	NCBITaxon:9606 (Homo sapiens-human)	insular neocortex, medial ganglionic eminence, putamen, globus pallidus, temporal neocortex	DHBA:10288, DHBA:10550, DHBA:10338, DHBA:10342, DHBA:10235	ICx, MGE, Pu, GP, TCx
TI-RQXI513931	UCSF-2303-Sec2-ROI-2-D NHash ID: TI-RQXI513931	Block	NCBITaxon:9606 (Homo sapiens-human)	frontal neocortex, lateral ventricles, cingulate neocortex, lateral ganglionic eminence, caudate nucleus, postcentral gyrus	DHBA:10161, DHBA:10596, DHBA:10277, DHBA:10551, DHBA:10334, DHBA:12132	FCx, LV, CCx, LGE, Ca, PoCG
TI-PWHO573392	UCSF-2303-Sec2-ROI-6-D NHash ID: TI-PWHO573392	Block	NCBITaxon:9606 (Homo sapiens-human)	frontal neocortex, lateral ventricles, cingulate neocortex, lateral ganglionic eminence, caudate nucleus, postcentral gyrus	DHBA:10161, DHBA:10596, DHBA:10277, DHBA:10551, DHBA:10334, DHBA:12132	FCx, LV, CCx, LGE, Ca, PoCG
TI-MJDX495295	UCSF-2303-Sec2-ROI-2-V NHash ID: TI-MJDX495295	Block	NCBITaxon:9606 (Homo sapiens-human)	insular neocortex, medial ganglionic eminence, putamen, globus pallidus, temporal neocortex	DHBA:10288, DHBA:10550, DHBA:10338, DHBA:10342, DHBA:10235	ICx, MGE, Pu, GP, TCx
TI-NQFR994279	UCSF-2303-Sec2-ROI-6-V NHash ID: TI-NQFR994279	Block	NCBITaxon:9606 (Homo sapiens-human)	insular neocortex, medial ganglionic eminence, putamen, globus pallidus, temporal neocortex	DHBA:10288, DHBA:10550, DHBA:10338, DHBA:10342, DHBA:10235	ICx, MGE, Pu, GP, TCx
TI-OLFF633955	UCSF2303-Sec2-ROI-8D NHash ID: TI-OLFF633955	Block	NCBITaxon:9606 (Homo sapiens-human)	frontal neocortex, lateral ventricles, cingulate neocortex, lateral ganglionic eminence, caudate nucleus, postcentral gyrus	DHBA:10161, DHBA:10596, DHBA:10277, DHBA:10551, DHBA:10334, DHBA:12132	FCx, LV, CCx, LGE, Ca, PoCG
TI-IGGV940372	UCSF2303-Sec2-ROI-8V NHash ID: TI-IGGV940372	Block	NCBITaxon:9606 (Homo sapiens-human)	insular neocortex, medial ganglionic eminence, putamen, globus pallidus, temporal neocortex	DHBA:10288, DHBA:10550, DHBA:10338, DHBA:10342, DHBA:10235	ICx, MGE, Pu, GP, TCx

### Sheet: 4267
NHash ID	Local Name	Tissue Sample Type	Tissue Species	Tissue Sample Structure	Tissue Structure Code	Tissue Structure Acronym
TI-EPYY365114	UMB4267-Sec7C-ROI-T2C NHash ID: TI-EPYY365114	Block	NCBITaxon:9606 (Homo sapiens-human)	lateral ventricles	DHBA:10596	LV
TI-JBQT592919	UMB4267-Sec7C-ROI-T3D NHash ID: TI-JBQT592919	Block	NCBITaxon:9606 (Homo sapiens-human)	putamen, globus pallidus	DHBA:10338, DHBA:10342	Pu, GP
TI-PMDC806873	UMB4267-Sec7C-ROI-T3E NHash ID: TI-PMDC806873	Block	NCBITaxon:9606 (Homo sapiens-human)	thalamus, caudate nucleus	DHBA:10390, DHBA:10334	THM, Ca
TI-VIXW777603	UMB4267-Sec7B-ROI-T2A NHash ID: TI-VIXW777603	Block	NCBITaxon:9606 (Homo sapiens-human)	postcentral gyrus	DHBA:12132	PoCG
TI-NRSD584777	UMB4267-Sec7C-ROI-1C NHash ID: TI-NRSD584777	Block	NCBITaxon:9606 (Homo sapiens-human)	lateral ventricles	DHBA:10596	LV
TI-HZOR985933	UMB4267-Sec7C-ROI-7D NHash ID: TI-HZOR985933	Block	NCBITaxon:9606 (Homo sapiens-human)	putamen, globus pallidus	DHBA:10338, DHBA:10342	Pu, GP
TI-BFGR106157	UMB4267-Sec7B-ROI-1A NHash ID: TI-BFGR106157	Block	NCBITaxon:9606 (Homo sapiens-human)	postcentral gyrus	DHBA:12132	PoCG
TI-QBNL939259	UMB4267-Sec7C-ROI-1B NHash ID: TI-QBNL939259	Block	NCBITaxon:9606 (Homo sapiens-human)	cingulate neocortex	DHBA:10277	CCx
TI-UXVZ773415	UMB4267-Sec7C-ROI-6E NHash ID: TI-UXVZ773415	Block	NCBITaxon:9606 (Homo sapiens-human)	thalamus, caudate nucleus	DHBA:10390, DHBA:10334	THM, Ca
TI-ORPT340665	UMB4267-Sec7C-ROI-4F NHash ID: TI-ORPT340665	Block	NCBITaxon:9606 (Homo sapiens-human)	insular neocortex	DHBA:10288	ICx

### Sheet: 6145
NHash ID	Local Name	Tissue Sample Type	Tissue Species	Tissue Sample Structure	Tissue Structure Code	Tissue Structure Acronym
TI-LGJK285433	UMB6145-Sec9B-ROI-T3A NHash ID: TI-LGJK285433	Block	NCBITaxon:9606 (Homo sapiens-human)	temporal neocortex	DHBA:10235	TCx
TI-OCUJ681702	UMB6145-Sec9B-ROI-T3B NHash ID: TI-OCUJ681702	Block	NCBITaxon:9606 (Homo sapiens-human)	postcentral gyrus	DHBA:12132	PoCG
TI-UTPM383818	UMB6145-Sec9B-ROI-T3D NHash ID: TI-UTPM383818	Block	NCBITaxon:9606 (Homo sapiens-human)	putamen	DHBA:10338	Pu
TI-CJUB704601	UMB6145-Sec9B-ROI-T1E NHash ID: TI-CJUB704601	Block	NCBITaxon:9606 (Homo sapiens-human)	putamen	DHBA:10338	Pu
TI-YBCP496337	UMB6145-Sec9B-ROI-1B NHash ID: TI-YBCP496337	Block	NCBITaxon:9606 (Homo sapiens-human)	postcentral gyrus	DHBA:12132	PoCG
TI-MEUR107123	UMB6145-Sec9B-ROI-1A NHash ID: TI-MEUR107123	Block	NCBITaxon:9606 (Homo sapiens-human)	temporal neocortex	DHBA:10235	TCx
TI-QREQ227148	UMB6145-Sec9B-ROI-3E NHash ID: TI-QREQ227148	Block	NCBITaxon:9606 (Homo sapiens-human)	putamen	DHBA:10338	Pu
TI-QAPO994799	UMB6145-Sec9B-ROI-1D NHash ID: TI-QAPO994799	Block	NCBITaxon:9606 (Homo sapiens-human)	putamen	DHBA:10338	Pu

### Sheet: 6419
NHash ID	Local Name	Tissue Sample Type	Tissue Species	Tissue Sample Structure	Tissue Structure Code	Tissue Structure Acronym
TI-IUJI245629	UMB6419-Sec19-ROI-1 NHash ID: TI-IUJI245629	Block	NCBITaxon:9606 (Homo sapiens-human)	hippocampal proper, dentate area (dentate gyrus)	DHBA:10296, DHBA:10295	Hipp, DG
TI-AIFZ734855	UMB6419-Sec19-ROI-2 NHash ID: TI-AIFZ734855	Block	NCBITaxon:9606 (Homo sapiens-human)	hippocampal proper, subiculum	DHBA:10296, DHBA:10302	Hipp, S
TI-DSRY876554	UMB6419-Sec19-ROI-3 NHash ID: TI-DSRY876554	Block	NCBITaxon:9606 (Homo sapiens-human)	occipitotemporal (fusiform) gyrus, temporal part	DHBA:12143	FuGt
TI-BKZY711253	UMB6419-Sec19-ROI-4 NHash ID: TI-BKZY711253	Block	NCBITaxon:9606 (Homo sapiens-human)	inferior temporal gyrus, middle temporal gyrus	DHBA:12142, DHBA:12141	ITG, MTG
TI-EYES409420	UMB6419-Sec15-ROI-D-1 NHash ID: TI-EYES409420	Block	NCBITaxon:9606 (Homo sapiens-human)	caudate nucleus	DHBA:10334	Ca
TI-DARQ490025	UMB6419-Sec15-ROI-D-2 NHash ID: TI-DARQ490025	Block	NCBITaxon:9606 (Homo sapiens-human)	caudate nucleus	DHBA:10334	Ca
TI-VUQN421545	UMB6419-Sec15-ROI-E2-2 NHash ID: TI-VUQN421545	Block	NCBITaxon:9606 (Homo sapiens-human)	putamen	DHBA:10338	Pu
TI-FBYS980972	UMB6419-Sec15-ROI-E2-3 NHash ID: TI-FBYS980972	Block	NCBITaxon:9606 (Homo sapiens-human)	putamen	DHBA:10338	Pu
TI-SQNV683266	UMB6419-Sec15-ROI-B-1 NHash ID: TI-SQNV683266	Block	NCBITaxon:9606 (Homo sapiens-human)	thalamus	DHBA:10390	THM
TI-XJGA235344	UMB6419-Sec15-ROI-G-1 NHash ID: TI-XJGA235344	Block	NCBITaxon:9606 (Homo sapiens-human)	insular neocortex	DHBA:10288	ICx
TI-IHDA677476	UMB6419-Sec3-ROI-1-4 NHash ID: TI-IHDA677476	Block	NCBITaxon:9606 (Homo sapiens-human)	dorsolateral prefrontal cortex	DHBA:10173	DFC
TI-UOUI609610	UMB6419-Sec15-ROI-B-2 NHash ID: TI-UOUI609610	Block	NCBITaxon:9606 (Homo sapiens-human)	thalamus	DHBA:10390	THM
TI-DJXP528791	UMB6419-Sec15-ROI-A-1 NHash ID: TI-DJXP528791	Block	NCBITaxon:9606 (Homo sapiens-human)	cingulate neocortex	DHBA:10277	CCx
TI-GLJG262215	UMB6419-Sec15-ROI-F-1 NHash ID: TI-GLJG262215	Block	NCBITaxon:9606 (Homo sapiens-human)	postcentral gyrus	DHBA:12132	PoCG
TI-WENZ412225	UMB6419-Sec15-ROI-E1-5 NHash ID: TI-WENZ412225	Block	NCBITaxon:9606 (Homo sapiens-human)	globus pallidus	DHBA:10342	GP
TI-DOVS119725	UMB6419-Sec15-ROI-E3-5 NHash ID: TI-DOVS119725	Block	NCBITaxon:9606 (Homo sapiens-human)	globus pallidus	DHBA:10342	GP
TI-WQOK302336	UMB6419-Sec15-ROI-G-2 NHash ID: TI-WQOK302336	Block	NCBITaxon:9606 (Homo sapiens-human)	insular neocortex	DHBA:10288	ICx
TI-DMYW785948	UMB6419-Sec3-ROI-1-1 NHash ID: TI-DMYW785948	Block	NCBITaxon:9606 (Homo sapiens-human)	dorsolateral prefrontal cortex	DHBA:10173	DFC
TI-SOLM458858	UMB6419-Sec15-ROI-E1-2 NHash ID: TI-SOLM458858	Block	NCBITaxon:9606 (Homo sapiens-human)	globus pallidus	DHBA:10342	GP
TI-XIXW587699	UMB6419-Sec15-ROI-E2 NHash ID: TI-XIXW587699	Block	NCBITaxon:9606 (Homo sapiens-human)	putamen	DHBA:10338	Pu
TI-UDPN980887	UMB6419-Sec3-ROI-5 NHash ID: TI-UDPN980887	Block	NCBITaxon:9606 (Homo sapiens-human)	dorsolateral prefrontal cortex	DHBA:10173	DFC
TI-AUAO993610	UMB6419-Sec15A-ROI-7E.2 NHash ID: TI-AUAO993610	Block	NCBITaxon:9606 (Homo sapiens-human)	putamen	DHBA:10338	Pu
TI-QCRQ454079	UMB6419-Sec15A-ROI-7E.1 NHash ID: TI-QCRQ454079	Block	NCBITaxon:9606 (Homo sapiens-human)	globus pallidus	DHBA:10342	GP
TI-OIOC479500	UMB6419-Sec19A-ROI-3C-4C NHash ID: TI-OIOC479500	Block	NCBITaxon:9606 (Homo sapiens-human)	hippocampus (hippocampal formation), dentate area (dentate gyrus)	DHBA:10294, DHBA:10295	HIP, DG
TI-VSAJ116081	UMB6419-Sec15A-ROI-5D NHash ID: TI-VSAJ116081	Block	NCBITaxon:9606 (Homo sapiens-human)	caudate nucleus	DHBA:10334	Ca
TI-TQYH374311	UMB6419-Sec15A-ROI-6B NHash ID: TI-TQYH374311	Block	NCBITaxon:9606 (Homo sapiens-human)	thalamus	DHBA:10390	THM
TI-BJAR126906	UMB6419-Sec19A-ROI-1C NHash ID: TI-BJAR126906	Block	NCBITaxon:9606 (Homo sapiens-human)	temporal neocortex	DHBA:10235	TCx
TI-YKIH388264	UMB6419-Sec19A-ROI-5B NHash ID: TI-YKIH388264	Block	NCBITaxon:9606 (Homo sapiens-human)	temporal neocortex	DHBA:10235	TCx
TI-KVUE419163	UMB6419-Sec15A-ROI-T4-D NHash ID: TI-KVUE419163	Block	NCBITaxon:9606 (Homo sapiens-human)	caudate nucleus	DHBA:10334	Ca
TI-RIFZ819745	UMB6419-Sec15A-ROI-T6-E-1 NHash ID: TI-RIFZ819745	Block	NCBITaxon:9606 (Homo sapiens-human)	globus pallidus	DHBA:10342	GP
TI-FUTA560604	UMB6419-Sec15A-ROI-T5-E-2 NHash ID: TI-FUTA560604	Block	NCBITaxon:9606 (Homo sapiens-human)	putamen	DHBA:10338	Pu
TI-OCUJ652972	UMB6419-Sec15A-ROI-T4-B NHash ID: TI-OCUJ652972	Block	NCBITaxon:9606 (Homo sapiens-human)	thalamus	DHBA:10390	THM
TI-BSRN208966	UMB6419-Sec15A-ROI-2E2 NHash ID: TI-BSRN208966	Block	NCBITaxon:9606 (Homo sapiens-human)	putamen	DHBA:10338	Pu
TI-BDAM810653	UMB6419-Sec15A-ROI-2E1 NHash ID: TI-BDAM810653	Block	NCBITaxon:9606 (Homo sapiens-human)	globus pallidus	DHBA:10342	GP

### Sheet: 4438
NHash ID	Local Name	Tissue Sample Type	Tissue Species	Tissue Sample Structure	Tissue Structure Code	Tissue Structure Acronym
TI-YSNM359096	UMB4438-Sec17-ROI-3C NHash ID: TI-YSNM359096	Block	NCBITaxon:9606 (Homo sapiens-human)	amygdaloid complex	DHBA:10361	AMY
TI-TAXO545194	UMB4438-Sec17-ROI-3D NHash ID: TI-TAXO545194	Block	NCBITaxon:9606 (Homo sapiens-human)	temporal neocortex	DHBA:10235	TCx
TI-XTQK462758	UMB4438-Sec17-ROI-7A NHash ID: TI-XTQK462758	Block	NCBITaxon:9606 (Homo sapiens-human)	thalamus	DHBA:10390	THM
TI-LSPG606754	UMB4438-Sec17-ROI-3H NHash ID: TI-LSPG606754	Block	NCBITaxon:9606 (Homo sapiens-human)	putamen	DHBA:10338	Pu
TI-LKRC783571	UMB4438-Sec17-ROI-1F NHash ID: TI-LKRC783571	Block	NCBITaxon:9606 (Homo sapiens-human)	postcentral gyrus	DHBA:12132	PoCG
TI-LQAM870618	UMB4438-Sec17-ROI-2B NHash ID: TI-LQAM870618	Block	NCBITaxon:9606 (Homo sapiens-human)	hypothalamus	DHBA:10467	HTH
TI-NEDZ728796	UMB4438-Sec11-ROI-7F NHash ID: TI-NEDZ728796	Block	NCBITaxon:9606 (Homo sapiens-human)	caudate nucleus, putamen	DHBA:10334, DHBA:10338	Ca, Pu
TI-VKJQ816720	UMB4438-Sec17-ROI-1G NHash ID: TI-VKJQ816720	Block	NCBITaxon:9606 (Homo sapiens-human)	globus pallidus	DHBA:10342	GP
TI-APSS257934	UMB4438-Sec17-ROI-T1-A NHash ID: TI-APSS257934	Block	NCBITaxon:9606 (Homo sapiens-human)	thalamus	DHBA:10390	THM
TI-YPOK681851	UMB4438-Sec17-ROI-T1-B NHash ID: TI-YPOK681851	Block	NCBITaxon:9606 (Homo sapiens-human)	globus pallidus	DHBA:10342	GP
TI-TAXO189956	UMB4438-Sec17-ROI-T1-E NHash ID: TI-TAXO189956	Block	NCBITaxon:9606 (Homo sapiens-human)	insular neocortex	DHBA:10288	ICx
TI-EHHG237227	UMB4438-Sec17-ROI-T2-F NHash ID: TI-EHHG237227	Block	NCBITaxon:9606 (Homo sapiens-human)	postcentral gyrus	DHBA:12132	PoCG
TI-NMSC908815	UMB4438-Sec17-ROI-T2-G NHash ID: TI-NMSC908815	Block	NCBITaxon:9606 (Homo sapiens-human)	globus pallidus	DHBA:10342	GP
TI-QWLK405479	UMB4438-Sec17-ROI-T1-H NHash ID: TI-QWLK405479	Block	NCBITaxon:9606 (Homo sapiens-human)	putamen	DHBA:10338	Pu
TI-DEPE419304	UMB4438-Sec17-ROI-T1-C NHash ID: TI-DEPE419304	Block	NCBITaxon:9606 (Homo sapiens-human)	amygdaloid complex	DHBA:10361	AMY
TI-YXCM432530	UMB4438-Sec17-ROI-T1-D NHash ID: TI-YXCM432530	Block	NCBITaxon:9606 (Homo sapiens-human)	temporal neocortex	DHBA:10235	TCx

### Sheet: 4285
NHash ID	Local Name	Tissue Sample Type	Tissue Species	Tissue Sample Structure	Tissue Structure Code	Tissue Structure Acronym
TI-GHWT833955	UMB4285-Sec11C-ROI-2A NHash ID: TI-GHWT833955	Block	NCBITaxon:9606 (Homo sapiens-human)	caudate nucleus	DHBA:10334	Ca
TI-HKIO102966	UMB4285-Sec11C-ROI-2B NHash ID: TI-HKIO102966	Block	NCBITaxon:9606 (Homo sapiens-human)	putamen	DHBA:10338	Pu
TI-ZFTL606371	UMB4285-Sec11C-ROI-2D NHash ID: TI-ZFTL606371	Block	NCBITaxon:9606 (Homo sapiens-human)	insular neocortex	DHBA:10288	ICx
TI-JPMZ167603	UMB4285-Sec11C-ROI-2E NHash ID: TI-JPMZ167603	Block	NCBITaxon:9606 (Homo sapiens-human)	frontal neocortex	DHBA:10161	FCx
TI-UTTU626098	UMB4285-Sec11C-ROI-2C NHash ID: TI-UTTU626098	Block	NCBITaxon:9606 (Homo sapiens-human)	cingulate neocortex	DHBA:10277	CCx
TI-ZRGJ266323	UMB4285-Sec3A-ROI-2A NHash ID: TI-ZRGJ266323	Block	NCBITaxon:9606 (Homo sapiens-human)	dorsolateral prefrontal cortex	DHBA:10173	DFC
TI-SGYN595542	UMB4285-Sec3A-ROI-2B NHash ID: TI-SGYN595542	Block	NCBITaxon:9606 (Homo sapiens-human)	ventrolateral prefrontal cortex	DHBA:10185	VFC
TI-ALTS309340	UMB4285-Sec11C-ROI-T1-A NHash ID: TI-ALTS309340	Block	NCBITaxon:9606 (Homo sapiens-human)	caudate nucleus	DHBA:10334	Ca
TI-HIXU482904	UMB4285-Sec11C-ROI-T1-B NHash ID: TI-HIXU482904	Block	NCBITaxon:9606 (Homo sapiens-human)	putamen	DHBA:10338	Pu
TI-VROI447624	UMB4285-Sec11C-ROI-T1-C NHash ID: TI-VROI447624	Block	NCBITaxon:9606 (Homo sapiens-human)	cingulate neocortex	DHBA:10277	CCx
TI-TIHO724288	UMB4285-Sec11C-ROI-T1-D NHash ID: TI-TIHO724288	Block	NCBITaxon:9606 (Homo sapiens-human)	insular neocortex	DHBA:10288	ICx
TI-GTFD101843	UMB4285-Sec11C-ROI-T1-E NHash ID: TI-GTFD101843	Block	NCBITaxon:9606 (Homo sapiens-human)	orbital frontal cortex	DHBA:10194	OFC
TI-JGXW236661	UMB4285-Sec3A-ROI-T1-A NHash ID: TI-JGXW236661	Block	NCBITaxon:9606 (Homo sapiens-human)	dorsolateral prefrontal cortex	DHBA:10173	DFC
TI-QNED946156	UMB4285-Sec3A-ROI-T1-B NHash ID: TI-QNED946156	Block	NCBITaxon:9606 (Homo sapiens-human)	ventrolateral prefrontal cortex	DHBA:10185	VFC
TI-HWVC845696	UMB4285-Sec11D-ROI-T2A NHash ID: TI-HWVC845696	Block	NCBITaxon:9606 (Homo sapiens-human)	temporal neocortex	DHBA:10235	TCx
TI-TGVU407959	UMB4285-Sec11D-ROI-1A NHash ID: TI-TGVU407959	Block	NCBITaxon:9606 (Homo sapiens-human)	temporal neocortex	DHBA:10235	TCx

### Sheet: 4458
NHash ID	Local Name	Tissue Sample Type	Tissue Species	Tissue Sample Structure	Tissue Structure Code	Tissue Structure Acronym
TI-NTDA795612	UMB4458-Sec17-ROI-T1-E NHash ID: TI-NTDA795612	Block	NCBITaxon:9606 (Homo sapiens-human)	frontal neocortex	DHBA:10161	FCx
TI-XAKW210384	UMB4458-Sec17-ROI-T1-F NHash ID: TI-XAKW210384	Block	NCBITaxon:9606 (Homo sapiens-human)	postcentral gyrus	DHBA:12132	PoCG
TI-GEDJ614720	UMB4458-Sec17-ROI-T1-G NHash ID: TI-GEDJ614720	Block	NCBITaxon:9606 (Homo sapiens-human)	temporal neocortex	DHBA:10235	TCx
TI-PEHH993905	UMB4458-Sec17-ROI-T1-H NHash ID: TI-PEHH993905	Block	NCBITaxon:9606 (Homo sapiens-human)	cingulate neocortex	DHBA:10277	CCx
TI-HGNY847189	UMB4458-Sec17-ROI-T2A NHash ID: TI-HGNY847189	Block	NCBITaxon:9606 (Homo sapiens-human)	caudate nucleus	DHBA:10334	Ca
TI-RLWF695139	UMB4458-Sec17-ROI-T2B NHash ID: TI-RLWF695139	Block	NCBITaxon:9606 (Homo sapiens-human)	thalamus	DHBA:10390	THM
TI-MVVG622017	UMB4458-Sec17-ROI-T2C NHash ID: TI-MVVG622017	Block	NCBITaxon:9606 (Homo sapiens-human)	globus pallidus	DHBA:10342	GP
TI-SCOM858192	UMB4458-Sec17-ROI-T2D NHash ID: TI-SCOM858192	Block	NCBITaxon:9606 (Homo sapiens-human)	putamen	DHBA:10338	Pu
TI-QWGD914903	UMB4458-Sec17-ROI-4E NHash ID: TI-QWGD914903	Block	NCBITaxon:9606 (Homo sapiens-human)	frontal neocortex	DHBA:10161	FCx
TI-LVHF318919	UMB4458-Sec17-ROI-3G NHash ID: TI-LVHF318919	Block	NCBITaxon:9606 (Homo sapiens-human)	temporal neocortex	DHBA:10235	TCx
TI-PVJB638081	UMB4458-Sec17-ROI-3C NHash ID: TI-PVJB638081	Block	NCBITaxon:9606 (Homo sapiens-human)	globus pallidus	DHBA:10342	GP
TI-PKKU767007	UMB4458-Sec17-ROI-3D NHash ID: TI-PKKU767007	Block	NCBITaxon:9606 (Homo sapiens-human)	putamen	DHBA:10338	Pu
TI-HILV819107	UMB4458-Sec17-ROI-3A NHash ID: TI-HILV819107	Block	NCBITaxon:9606 (Homo sapiens-human)	caudate nucleus	DHBA:10334	Ca
TI-FAYK152877	UMB4458-Sec17-ROI-3B NHash ID: TI-FAYK152877	Block	NCBITaxon:9606 (Homo sapiens-human)	thalamus	DHBA:10390	THM
TI-GAWZ391916	UMB4458-Sec17-ROI-4H NHash ID: TI-GAWZ391916	Block	NCBITaxon:9606 (Homo sapiens-human)	cingulate neocortex	DHBA:10277	CCx
TI-EBVQ482365	UMB4458-Sec17-ROI-3F NHash ID: TI-EBVQ482365	Block	NCBITaxon:9606 (Homo sapiens-human)	postcentral gyrus	DHBA:12132	PoCG
