## Supplementary material for "A Single-Cell and Spatial 3D Multi-omic Atlas of Developing Human Basal Ganglia and Inhibitory Neurons": Table S4

### Sheet: Sheet1
Table S4. Cell-type-specific DNA methylation in polycomb-regulated regions.
Peak_Chromosome	Peak_Start	Peak_End	Nearest Gene Name	Exc_2T	Exc_3T	Exc_1m	Exc_4-7m	Exc_adult	CGE_2T	CGE_3T	CGE_1m	CGE_4-7m	CGE_adult	MGE_2T	MGE_3T	MGE_1m	MGE_4-7m	MGE_adult	MSN_2T	MSN_3T	MSN_1m	MSN_4-7m	MSN_adult
chr1	24513785	24514508	RCAN3	0.148838	0.118599	0.209928	0.176747	0.141816	0.644664	0.677279	0.665396	0.836243	0.823406	0.631173	0.605885	0.64265	0.764751	0.797375	0.43574	0.537399	0.656689	0.798471	0.82084
chr1	165376638	165377793	LMX1A	0.205352	0.247744	0.300566	0.310373	0.393172	0.191307	0.21781	0.247213	0.295994	0.22523	0.198261	0.233299	0.270237	0.341333	0.379653	0.362747	0.657464	0.710206	0.756597	0.822284
chr1	213990882	213996405	PROX1	0.760337	0.809707	0.829184	0.85291	0.874015	0.532199	0.275266	0.275064	0.164312	0.180565	0.718282	0.832423	0.87663	0.745228	0.745061	0.818162	0.907815	0.933765	0.931297	0.906579
chr1	220880533	220881306	HLX	0.102894	0.16688	0.209692	0.285822	0.362019	0.221314	0.309364	0.327796	0.500433	0.648575	0.209305	0.21403	0.240209	0.326192	0.351195	0.0922186	0.090893	0.0866805	0.0951132	0.134385
chr2	44929882	44933020	SIX3	0.243447	0.270461	0.335399	0.300767	0.284544	0.705886	0.753687	0.811856	0.80768	0.815686	0.687497	0.638062	0.709484	0.726927	0.712109	0.708359	0.809554	0.78982	0.854867	0.898004
chr2	44950195	44951932	SIX3	0.61789	0.660403	0.687842	0.695803	0.63266	0.66015	0.749919	0.748764	0.889562	0.904825	0.665567	0.769266	0.804207	0.894544	0.912396	0.327211	0.338555	0.282481	0.309087	0.329096
chr2	63054315	63059186	OTX1	0.182984	0.286595	0.430938	0.367159	0.346697	0.44912	0.574994	0.642592	0.644895	0.643637	0.566476	0.639259	0.726484	0.724836	0.731133	0.644279	0.793111	0.818025	0.838749	0.88804
chr2	72924855	72927955	EMX1	0.405258	0.675157	0.684574	0.788359	0.803327	0.175084	0.188027	0.214483	0.262367	0.257417	0.155764	0.166564	0.201404	0.235926	0.22379	0.208808	0.258638	0.289127	0.332111	0.274656
chr2	119432195	119433045	TMEM37	0.201313	0.223078	0.287238	0.247262	0.266643	0.210672	0.292808	0.33565	0.515716	0.698159	0.220791	0.322879	0.384314	0.486857	0.656416	0.313145	0.508292	0.621043	0.710654	0.810443
chr2	138773380	138779239	NXPH2	0.67858	0.714587	0.714053	0.752234	0.782146	0.671844	0.580722	0.664976	0.592893	0.607185	0.502862	0.25236	0.236389	0.414397	0.447014	0.731913	0.855678	0.878528	0.918173	0.902144
chr2	156328259	156329309	NR4A2	0.506433	0.606401	0.635176	0.673506	0.773574	0.176292	0.275695	0.288052	0.387464	0.38294	0.111575	0.226309	0.25078	0.313861	0.247659	0.0802669	0.0852777	0.105021	0.0948396	0.113211
chr2	170712399	170713440	SP5	0.137664	0.267028	0.240902	0.228805	0.234179	0.191255	0.537198	0.498779	0.798056	0.849673	0.317906	0.48769	0.546299	0.723991	0.768548	0.264234	0.321817	0.269965	0.373539	0.35043
chr2	170717390	170722690	SP5	0.28339	0.397998	0.452122	0.398079	0.411001	0.348752	0.607749	0.699642	0.712528	0.794928	0.447646	0.618517	0.710894	0.656444	0.67264	0.534146	0.745077	0.815233	0.828615	0.830922
chr2	172087181	172088181	DLX1	0.0726599	0.065944	0.084999	0.0787064	0.0858436	0.044016	0.0228698	0.0231274	0.0130836	0.0185727	0.0903274	0.0165353	0.0193374	0.0127499	0.00844557	0.154421	0.394865	0.437933	0.495333	0.490034
chr2	172088722	172092931	DLX1	0.116222	0.112071	0.138551	0.138975	0.150117	0.0873536	0.0430588	0.0389034	0.0268569	0.034368	0.137154	0.0282119	0.0200701	0.0229568	0.013317	0.432992	0.793068	0.860566	0.880423	0.87596
chr2	181684257	181687107	NEUROD1	0.294886	0.480119	0.574403	0.649027	0.760536	0.0586388	0.144333	0.108184	0.270755	0.1986	0.0635761	0.106868	0.111411	0.195951	0.159516	0.0962727	0.140014	0.142717	0.151812	0.135252
chr2	218982428	218984137	FEV	0.0517281	0.112743	0.135822	0.218844	0.341413	0.0371396	0.112662	0.171942	0.227307	0.218337	0.0382368	0.190072	0.28445	0.291822	0.359634	0.249349	0.440615	0.505495	0.6039	0.669848
chr3	181713084	181715134	SOX2	0.123401	0.260016	0.213699	0.22234	0.249817	0.014742	0.111143	0.0231925	0.158035	0.102412	0.0157847	0.0195061	0.0186927	0.108163	0.101447	0.272051	0.353997	0.390869	0.413657	0.397339
chr3	181715934	181721804	SOX2	0.110823	0.20861	0.229072	0.204006	0.220493	0.0174941	0.158267	0.032131	0.227824	0.139273	0.0209048	0.0245668	0.0236286	0.130292	0.0971855	0.278499	0.414153	0.461999	0.486761	0.487365
chr3	181722434	181725254	SOX2	0.0854533	0.194716	0.214584	0.177348	0.201157	0.0250723	0.225482	0.0437418	0.35878	0.274313	0.0319445	0.0512575	0.0653447	0.250363	0.231444	0.35925	0.534085	0.582428	0.599409	0.599865
chr4	54101583	54104933	GSX2	0.0513218	0.0684078	0.106853	0.0946898	0.0996546	0.130813	0.266494	0.348005	0.405896	0.440043	0.343826	0.368627	0.56229	0.56011	0.620555	0.239113	0.278314	0.275018	0.299919	0.283622
chr4	54107583	54109340	GSX2	0.0443227	0.0807678	0.108133	0.112666	0.13011	0.0828637	0.40861	0.403911	0.644283	0.653445	0.12072	0.376768	0.469619	0.592534	0.649743	0.0852747	0.0710613	0.0633937	0.0818814	0.0981948
chr4	150580698	150582456	MAB21L2	0.118332	0.345029	0.395798	0.470245	0.709566	0.106052	0.296477	0.4202	0.59939	0.770394	0.0840317	0.231564	0.262335	0.448932	0.606761	0.158166	0.52738	0.75783	0.846388	0.949534
chr5	76070279	76073626	SV2C	0.907905	0.907976	0.892026	0.924098	0.951245	0.860905	0.872044	0.860528	0.914808	0.919323	0.868467	0.87067	0.851338	0.921003	0.955188	0.666644	0.550796	0.524847	0.562235	0.652866
chr5	76085176	76091076	SV2C	0.686253	0.702769	0.702379	0.728286	0.699608	0.674139	0.672284	0.686549	0.744746	0.753452	0.592234	0.624615	0.659708	0.772856	0.80915	0.562498	0.375921	0.358607	0.350681	0.349475
chr5	135544276	135545502	NEUROG1	0.667552	0.759622	0.767632	0.778087	0.825376	0.362602	0.413629	0.507501	0.552394	0.548737	0.209954	0.316145	0.417044	0.451266	0.434494	0.319262	0.343222	0.390528	0.399168	0.39013
chr6	128516432	128519090	PTPRK	0.224701	0.167489	0.185178	0.137124	0.143302	0.319348	0.279421	0.36006	0.356589	0.329237	0.292012	0.261307	0.315163	0.316581	0.338497	0.38526	0.452196	0.550983	0.542289	0.612582
chr7	26149324	26151674	NFE2L3	0.630914	0.567274	0.54637	0.568828	0.63696	0.837713	0.806835	0.784424	0.853336	0.88997	0.850653	0.879724	0.88055	0.886228	0.917617	0.867685	0.86131	0.877197	0.910204	0.936229
chr7	31336739	31338489	NEUROD6	0.148901	0.128068	0.160151	0.105213	0.0777411	0.424862	0.446273	0.539598	0.561647	0.493099	0.437186	0.41185	0.491442	0.527566	0.500602	0.544082	0.646279	0.668312	0.687645	0.52124
chr9	962734	971734	DMRT3	0.354191	0.388565	0.434069	0.439595	0.4492	0.120212	0.126272	0.147795	0.166534	0.177109	0.0851984	0.105414	0.12804	0.145654	0.125295	0.0954032	0.0995959	0.1365	0.126742	0.102553
chr9	972371	976634	DMRT3	0.300808	0.341567	0.390509	0.405053	0.368891	0.144205	0.109	0.158557	0.12603	0.177699	0.0510102	0.0512468	0.061157	0.0696017	0.0729145	0.0560735	0.0501558	0.0558308	0.0543674	0.065171
chr9	122229093	122230034	LHX6	0.127196	0.400256	0.464173	0.545137	0.626387	0.103865	0.166258	0.3148	0.303039	0.370909	0.0635004	0.0357261	0.0285049	0.0402411	0.0555715	0.168843	0.314166	0.33509	0.370558	0.359375
chr9	124002942	124005805	LHX2	0.344	0.34521	0.354544	0.397248	0.522405	0.447658	0.545335	0.685579	0.723384	0.744325	0.399584	0.495794	0.654103	0.668326	0.666463	0.677774	0.788527	0.818361	0.863493	0.835703
chr9	124014392	124015355	LHX2	0.140367	0.13664	0.149089	0.129603	0.162385	0.144482	0.446741	0.363454	0.52111	0.52388	0.348577	0.489859	0.583638	0.604978	0.619455	0.181672	0.219404	0.226995	0.218996	0.233115
chr9	125751055	125756342	PBX3	0.829687	0.896238	0.908186	0.931764	0.94667	0.713851	0.848626	0.781934	0.914721	0.921356	0.660534	0.864927	0.924381	0.932388	0.956912	0.390934	0.137232	0.18384	0.196478	0.270299
chr9	125760155	125762492	PBX3	0.545377	0.653547	0.617945	0.730757	0.697457	0.509776	0.618816	0.569333	0.711039	0.563265	0.456428	0.605019	0.692708	0.722015	0.711325	0.15324	0.0602526	0.0900141	0.106365	0.175748
chr10	1719148	1721039	ADARB2	0.902655	0.91026	0.912292	0.932588	0.943003	0.875363	0.562129	0.273545	0.484976	0.437497	0.924745	0.943176	0.949266	0.947909	0.953855	0.936526	0.923879	0.922857	0.918346	0.950217
chr10	1725769	1735748	ADARB2	0.742178	0.768012	0.797174	0.802739	0.811975	0.722708	0.507518	0.212797	0.43635	0.416838	0.815902	0.899969	0.92218	0.943739	0.951119	0.819574	0.837367	0.84988	0.844715	0.869035
chr10	7672470	7673620	ITIH5	0.818722	0.834821	0.826429	0.876516	0.86772	0.837915	0.878143	0.859057	0.908965	0.877473	0.783597	0.423539	0.433369	0.592066	0.56289	0.863583	0.911554	0.908929	0.929029	0.917346
chr10	116274930	116276030	GFRA1	0.279286	0.243385	0.25977	0.275886	0.359982	0.265141	0.348759	0.481563	0.648668	0.682819	0.225926	0.28507	0.383578	0.566508	0.574532	0.511182	0.759229	0.777358	0.847083	0.880472
chr10	117131341	117133891	VAX1	0.0880272	0.110416	0.136552	0.162008	0.17056	0.467861	0.590458	0.659714	0.715336	0.626227	0.294584	0.355031	0.43592	0.524609	0.412109	0.48578	0.590099	0.680589	0.605354	0.512432
chr10	117134952	117136891	VAX1	0.666937	0.663175	0.70399	0.76143	0.772236	0.414976	0.527472	0.604403	0.743085	0.743407	0.169404	0.306531	0.351931	0.442919	0.439305	0.476017	0.702664	0.74361	0.777815	0.79261
chr10	117157541	117162791	VAX1	0.151055	0.222335	0.278999	0.262918	0.278028	0.434414	0.555495	0.563842	0.669284	0.609078	0.499796	0.559604	0.612416	0.675062	0.627676	0.699258	0.791172	0.816464	0.824803	0.817915
chr11	22341969	22344723	SLC17A6	0.281572	0.338954	0.392817	0.495644	0.587876	0.0482686	0.0822948	0.0942721	0.133815	0.169502	0.0568198	0.0985788	0.124524	0.140158	0.142679	0.0696968	0.0884397	0.110249	0.11401	0.122084
chr11	31796717	31805767	AL035078.4	0.135732	0.192019	0.251524	0.22653	0.222049	0.451775	0.400399	0.611806	0.465633	0.452649	0.24238	0.219008	0.277862	0.244131	0.24617	0.591811	0.649432	0.625245	0.65508	0.656655
chr11	31818067	31826972	PAX6	0.52607	0.613303	0.675244	0.678134	0.65662	0.599875	0.4602	0.699848	0.5141	0.546846	0.161739	0.188468	0.226428	0.225197	0.238486	0.501863	0.535889	0.618623	0.576372	0.542919
chr11	31827522	31831818	PAX6	0.698799	0.778317	0.786673	0.824544	0.812106	0.732479	0.628893	0.78992	0.656332	0.693591	0.391295	0.424231	0.414436	0.424993	0.441615	0.560219	0.627577	0.650264	0.64163	0.601357
chr11	128580221	128581770	ETS1	0.671612	0.717478	0.748685	0.724976	0.660408	0.440183	0.667709	0.60715	0.817856	0.80513	0.390706	0.657773	0.683577	0.811987	0.867098	0.218787	0.286007	0.319214	0.340786	0.424989
chr12	33435776	33437861	SYT10	0.725402	0.709828	0.683772	0.74352	0.70073	0.772584	0.754702	0.761716	0.796488	0.721105	0.745348	0.687768	0.733021	0.806274	0.808355	0.545491	0.331718	0.341649	0.351729	0.440119
chr12	85829763	85832098	RASSF9	0.900008	0.910212	0.924265	0.927845	0.958258	0.90706	0.836375	0.850109	0.848566	0.887776	0.909091	0.874868	0.862508	0.916449	0.968874	0.203564	0.274448	0.323628	0.451144	0.692825
chr12	110684206	110685791	HVCN1	0.831155	0.812673	0.791772	0.746185	0.691406	0.890211	0.91562	0.889857	0.926965	0.948134	0.882916	0.908028	0.908036	0.944782	0.964702	0.842358	0.610636	0.502219	0.535466	0.565886
chr13	112052086	112053436	SOX1	0.84645	0.878868	0.876088	0.908946	0.914943	0.75095	0.580455	0.706378	0.646713	0.757054	0.501713	0.565118	0.582088	0.601036	0.673374	0.715875	0.786538	0.882103	0.864789	0.877868
chr14	36520100	36524608	NKX2-1	0.0274776	0.0324384	0.0435452	0.039752	0.0549476	0.0415206	0.150895	0.0973969	0.155129	0.164002	0.370175	0.384172	0.489911	0.400528	0.362946	0.0382965	0.0492352	0.0465877	0.0550402	0.0663937
chr14	36583846	36590598	NKX2-8	0.0791061	0.215396	0.297426	0.274945	0.31193	0.0721258	0.411013	0.285975	0.546535	0.527582	0.445284	0.572788	0.663721	0.723884	0.781828	0.0958758	0.167734	0.197562	0.188779	0.200911
chr14	56798387	56804287	OTX2	0.471275	0.370577	0.47287	0.460975	0.409446	0.732442	0.75432	0.79429	0.820094	0.754229	0.73555	0.768936	0.810926	0.818431	0.790458	0.770025	0.80144	0.820416	0.831575	0.785037
chr16	985652	987341	SOX8	0.513485	0.579482	0.641109	0.601842	0.543538	0.404575	0.520447	0.592815	0.758294	0.738665	0.366555	0.514175	0.581805	0.645603	0.655042	0.330093	0.157903	0.153133	0.0773493	0.0344147
chr16	66577988	66578888	CMTM2	0.29101	0.355509	0.420058	0.442152	0.659262	0.264981	0.322292	0.343594	0.451917	0.536558	0.297267	0.388881	0.517336	0.652909	0.812385	0.476974	0.732433	0.812109	0.880562	0.943859
chr18	57428845	57434995	ONECUT2	0.0244067	0.0307937	0.0386621	0.0379225	0.0539212	0.0268014	0.0359841	0.0510847	0.0537974	0.0725606	0.0253776	0.0289749	0.0414654	0.0434451	0.0580832	0.162854	0.380615	0.44533	0.428533	0.393044
chr18	79397028	79399478	NFATC1	0.233592	0.276322	0.307724	0.349398	0.396479	0.432864	0.601868	0.743541	0.810153	0.792853	0.212308	0.313278	0.410337	0.579598	0.563974	0.435749	0.389979	0.480999	0.498181	0.437651
chr19	13096810	13097910	LYL1	0.181229	0.243756	0.283868	0.247245	0.264552	0.391568	0.491823	0.492347	0.554365	0.567351	0.178692	0.218376	0.258149	0.292424	0.347347	0.18818	0.176653	0.161273	0.198685	0.184468
chr19	14902607	14903912	OR7A17	0.81847	0.809591	0.757554	0.840609	0.905491	0.81889	0.829663	0.810736	0.860958	0.840365	0.801769	0.822667	0.765131	0.906269	0.910098	0.630845	0.346083	0.355022	0.396558	0.615126
chr19	50778817	50779662	GPR32	0.636474	0.635855	0.677931	0.66733	0.584294	0.65326	0.678406	0.722923	0.689038	0.776107	0.641339	0.629576	0.715558	0.660531	0.720876	0.536976	0.299313	0.313114	0.288445	0.247718
chr19	54045365	54046270	VSTM1	0.878435	0.898643	0.90812	0.904836	0.94386	0.861893	0.844315	0.881262	0.868509	0.894428	0.852853	0.863903	0.857009	0.873268	0.900281	0.604427	0.199527	0.234114	0.435512	0.567804
chr20	9507403	9509903	LAMP5	0.179552	0.244229	0.329227	0.336906	0.429699	0.425116	0.453929	0.599209	0.641898	0.734489	0.195296	0.285167	0.362913	0.47603	0.531928	0.492396	0.686156	0.729283	0.776092	0.865301
chr20	56624544	56626644	TFAP2C	0.360366	0.451991	0.431289	0.455423	0.484204	0.128514	0.129168	0.188166	0.192085	0.262833	0.0477167	0.0681029	0.0997849	0.116327	0.153426	0.0511253	0.0709947	0.10072	0.100607	0.101391
chr20	57330294	57333744	SPO11	0.527419	0.493118	0.533871	0.51272	0.537678	0.405287	0.408769	0.338392	0.448296	0.402674	0.493423	0.457264	0.486277	0.514816	0.578301	0.673923	0.749844	0.806572	0.77549	0.78813
chr21	29934275	29936825	GRIK1	0.630236	0.688166	0.740208	0.74456	0.788108	0.607503	0.543017	0.69978	0.551356	0.541656	0.476507	0.429778	0.480449	0.315639	0.314178	0.578198	0.567823	0.738721	0.712527	0.787815
chr21	33023735	33025285	OLIG2	0.0333143	0.0364616	0.053958	0.0392617	0.0590139	0.348047	0.36123	0.404874	0.434854	0.366912	0.455432	0.417996	0.524833	0.448733	0.483086	0.419266	0.412986	0.381808	0.419192	0.413539
chr21	33027285	33030135	OLIG2	0.0314084	0.0380781	0.0633459	0.0536912	0.0658851	0.246288	0.211244	0.317477	0.261162	0.241846	0.0862931	0.0938697	0.136408	0.151406	0.157915	0.345753	0.370817	0.376024	0.380368	0.297606
chr21	40843867	40845667	DSCAM	0.440672	0.326744	0.343601	0.2202	0.0669124	0.841044	0.516728	0.611669	0.249106	0.296433	0.867362	0.863744	0.850688	0.703103	0.712791	0.582182	0.549193	0.495612	0.589506	0.66375
